# Gene–environment interactions govern early regeneration in fir and beech: evidence from participatory provenance trials across Europe

**DOI:** 10.64898/2026.01.29.702314

**Authors:** Katalin Csilléry, Justine Charlet de Sauvage, Madleina Caduff, Johannes Alt, Marjorie Bison, Mert Celik, Nicole Ponta, Daniel Wegmann

## Abstract

- Forest regeneration is shaped by strong demographic filters during germination and early establishment, yet the relative contributions of provenance and environment remain poorly resolved under natural conditions.
- We combined climate-chamber trials with a continental-scale, field-based citizen science seed-sowing experiment to quantify germination, early phenological development, and three-year post-germination survival fir (*Abies* spp.) and beech (*Fagus* spp.) provenances across Europe. Using mixed-effects models and a state-based Markov framework to reconstruct phenological trajectories, we quantified successive demographic filters from seed to established seedling.
- Germination was structured by genotype-by-environment interactions (*G × E*) in both genera, but with contrasting expression: fir showed broadly parallel environmental responses among provenances and partial concordance between climate-chamber and field, whereas beech showed strong provenance-by-environment responses and weak predictability from controlled conditions. Seed weight was a key axis in beech (lighter seeds germinated more and developed faster), but confounded with geographic differentiation in fir.
- In contrast to germination, post-establishment survival was dominated by site-level environmental filtering with limited consistent provenance effects, revealing a life-stage shift from fine-scale *G × E* during germination and early development to broader environmental control of survival—an important consideration for regeneration—based management and assisted migration.
