## Supplementary material for "Gene–environment interactions govern early regeneration in fir and beech: evidence from participatory provenance trials across Europe": Dataset S1: Germination.xlsx

### Sheet: survey
type	name	label::English	hint	constraint	relevant	appearance	choice_filter	repeat_count	default	calculation	required	media::image	parameters
start	start_time
end	end_time
begin group	page1	Basic information				field-list
text	first_name	What is your first name?									yes
text	last_name	What is your last name?									yes
integer	gardenid	What is your garden ID?									yes
select_one countries	country	What is your country?				minimal
end group	page1
date	date1	What is today's date? (note that you must complete the observations of this block today)									yes
select_one blocks	block	Choose the block you want to monitor. (You will need to fill in a different form for each block)									yes
note		Reminder: a set of images demonstrating all stages for the current species. (You can also refer to the paper instructions)
note		Abies stage 1			selected(${block}, 'A1') or selected(${block}, 'A2')							A_stage1.jpg
note		Abies stage 2			selected(${block}, 'A1') or selected(${block}, 'A2')							A_stage2.jpg
note		Abies stage 3			selected(${block}, 'A1') or selected(${block}, 'A2')							A_stage3.jpg
note		Abies stage 4			selected(${block}, 'A1') or selected(${block}, 'A2')							A_stage4.jpg
note		Fagus stage 1			selected(${block}, 'F1') or selected(${block}, 'F2')							F_stage1.png
note		Fagus stage 2			selected(${block}, 'F1') or selected(${block}, 'F2')							F_stage2.png
note		Fagus stage 3			selected(${block}, 'F1') or selected(${block}, 'F2')							F_stage3.png
note		Fagus stage 4			selected(${block}, 'F1') or selected(${block}, 'F2')							F_stage4.png
note		Fagus stage 5			selected(${block}, 'F1') or selected(${block}, 'F2')							F_stage5.png
image	Block_picture_tag	Please take a photo of any tag of the block. This is to make sure that the block you are monitoring matches your choice: ${block}!									yes		max-pixels=2048
select_one spot	Block_01	Choose the spot you want to monitor in block ${block}									yes
select_one seed	Block_01_seed	How many seeds have germinated at seeding spot ${block}/${Block_01} ?				minimal			0		yes
begin repeat	Block_01_germination				${Block_01_seed}!='0'			int(${Block_01_seed})
calculate	Block_position_01									position(..)
select_one A	Block_01_stageA	At which development stage is seedling ${Block_position_01} in the spot ${block}/${Block_01}? Check the reference pictures in the printed copy sent to you or here			${block} = 'A1' or ${block} = 'A2'						yes
select_one F	Block_01_stageF	At which development stage is seedling ${Block_position_01} in the spot ${block}/${Block_01}? Check the reference pictures in the printed copy sent to you or here			${block} = 'F1' or ${block} = 'F2'						yes
end repeat
select_one spot	Block_02	Choose the spot you want to monitor in block ${block}					name!=${Block_01}				yes
select_one seed	Block_02_seed	How many seeds have germinated at seeding spot ${block}/${Block_02} ?				minimal			0		yes
begin repeat	Block_02_germination				${Block_02_seed}!='0'			int(${Block_02_seed})
calculate	Block_position_02									position(..)
select_one A	Block_02_stageA	At which development stage is seedling ${Block_position_02} in the spot ${block}/${Block_02}?			${block} = 'A1' or ${block} = 'A2'						yes
select_one F	Block_02_stageF	At which development stage is seedling ${Block_position_02} in the spot ${block}/${Block_02}?			${block} = 'F1' or ${block} = 'F2'						yes
end repeat
select_one spot	Block_03	Choose the spot you want to monitor in block ${block}					name!=${Block_01} and name!=${Block_02}				yes
select_one seed	Block_03_seed	How many seeds have germinated at seeding spot ${block}/${Block_03} ?				minimal			0		yes
begin repeat	Block_03_germination				${Block_03_seed}!='0'			int(${Block_03_seed})
calculate	Block_position_03									position(..)
select_one A	Block_03_stageA	At which development stage is seedling ${Block_position_03} in the spot ${block}/${Block_03}?			${block} = 'A1' or ${block} = 'A2'						yes
select_one F	Block_03_stageF	At which development stage is seedling ${Block_position_03} in the spot ${block}/${Block_03}?			${block} = 'F1' or ${block} = 'F2'						yes
end repeat
select_one spot	Block_04	Choose the spot you want to monitor in block ${block}					name!=${Block_01} and name!=${Block_02} and name!=${Block_03}				yes
select_one seed	Block_04_seed	How many seeds have germinated at seeding spot ${block}/${Block_04} ?				minimal			0		yes
begin repeat	Block_04_germination				${Block_04_seed}!='0'			int(${Block_04_seed})
calculate	Block_position_04									position(..)
select_one A	Block_04_stageA	At which development stage is seedling ${Block_position_04} in the spot ${block}/${Block_04}?			${block} = 'A1' or ${block} = 'A2'						yes
select_one F	Block_04_stageF	At which development stage is seedling ${Block_position_04} in the spot ${block}/${Block_04}?			${block} = 'F1' or ${block} = 'F2'						yes
end repeat
select_one spot	Block_05	Choose the spot you want to monitor in block ${block}					name!=${Block_01} and name!=${Block_02} and name!=${Block_03} and name!=${Block_04}				yes
select_one seed	Block_05_seed	How many seeds have germinated at seeding spot ${block}/${Block_05} ?				minimal			0		yes
begin repeat	Block_05_germination				${Block_05_seed}!='0'			int(${Block_05_seed})
calculate	Block_position_05									position(..)
select_one A	Block_05_stageA	At which development stage is seedling ${Block_position_05} in the spot ${block}/${Block_05}?			${block} = 'A1' or ${block} = 'A2'						yes
select_one F	Block_05_stageF	At which development stage is seedling ${Block_position_05} in the spot ${block}/${Block_05}?			${block} = 'F1' or ${block} = 'F2'						yes
end repeat
select_one spot	Block_06	Choose the spot you want to monitor in block ${block}					name!=${Block_01} and name!=${Block_02} and name!=${Block_03} and name!=${Block_04} and name!=${Block_05}				yes
select_one seed	Block_06_seed	How many seeds have germinated at seeding spot ${block}/${Block_06} ?				minimal			0		yes
begin repeat	Block_06_germination				${Block_06_seed}!='0'			int(${Block_06_seed})
calculate	Block_position_06									position(..)
select_one A	Block_06_stageA	At which development stage is seedling ${Block_position_06} in the spot ${block}/${Block_06}?			${block} = 'A1' or ${block} = 'A2'						yes
select_one F	Block_06_stageF	At which development stage is seedling ${Block_position_06} in the spot ${block}/${Block_06}?			${block} = 'F1' or ${block} = 'F2'						yes
end repeat
note		You have already completed a quarter of the block ${block}! Please take a picture of the current spot through the protector's mesh such as the one below.										mesh.jpg
image	Block_picture1	Take a picture through the mesh									yes		max-pixels=2048
select_one spot	Block_07	Choose the spot you want to monitor in block ${block}					name!=${Block_01} and name!=${Block_02} and name!=${Block_03} and name!=${Block_04} and name!=${Block_05} and name!=${Block_06}				yes
select_one seed	Block_07_seed	How many seeds have germinated at seeding spot ${block}/${Block_07} ?				minimal			0		yes
begin repeat	Block_07_germination				${Block_07_seed}!='0'			int(${Block_07_seed})
calculate	Block_position_07									position(..)
select_one A	Block_07_stageA	At which development stage is seedling ${Block_position_07} in the spot ${block}/${Block_07}?			${block} = 'A1' or ${block} = 'A2'						yes
select_one F	Block_07_stageF	At which development stage is seedling ${Block_position_07} in the spot ${block}/${Block_07}?			${block} = 'F1' or ${block} = 'F2'						yes
end repeat
select_one spot	Block_08	Choose the spot you want to monitor in block ${block}					name!=${Block_01} and name!=${Block_02} and name!=${Block_03} and name!=${Block_04} and name!=${Block_05} and name!=${Block_06} and name!=${Block_07}				yes
select_one seed	Block_08_seed	How many seeds have germinated at seeding spot ${block}/${Block_08} ?				minimal			0		yes
begin repeat	Block_08_germination				${Block_08_seed}!='0'			int(${Block_08_seed})
calculate	Block_position_08									position(..)
select_one A	Block_08_stageA	At which development stage is seedling ${Block_position_08} in the spot ${block}/${Block_08}?			${block} = 'A1' or ${block} = 'A2'						yes
select_one F	Block_08_stageF	At which development stage is seedling ${Block_position_08} in the spot ${block}/${Block_08}?			${block} = 'F1' or ${block} = 'F2'						yes
end repeat
select_one spot	Block_09	Choose the spot you want to monitor in block ${block}					name!=${Block_01} and name!=${Block_02} and name!=${Block_03} and name!=${Block_04} and name!=${Block_05} and name!=${Block_06} and name!=${Block_07} and name!=${Block_08}				yes
select_one seed	Block_09_seed	How many seeds have germinated at seeding spot ${block}/${Block_09} ?				minimal			0		yes
begin repeat	Block_09_germination				${Block_09_seed}!='0'			int(${Block_09_seed})
calculate	Block_position_09									position(..)
select_one A	Block_09_stageA	At which development stage is seedling ${Block_position_09} in the spot ${block}/${Block_09}?			${block} = 'A1' or ${block} = 'A2'						yes
select_one F	Block_09_stageF	At which development stage is seedling ${Block_position_09} in the spot ${block}/${Block_09}?			${block} = 'F1' or ${block} = 'F2'						yes
end repeat
select_one spot	Block_10	Choose the spot you want to monitor in block ${block}					name!=${Block_01} and name!=${Block_02} and name!=${Block_03} and name!=${Block_04} and name!=${Block_05} and name!=${Block_06} and name!=${Block_07} and name!=${Block_08} and name!=${Block_09}				yes
select_one seed	Block_10_seed	How many seeds have germinated at seeding spot ${block}/${Block_10} ?				minimal			0		yes
begin repeat	Block_10_germination				${Block_10_seed}!='0'			int(${Block_10_seed})
calculate	Block_position_10									position(..)
select_one A	Block_10_stageA	At which development stage is seedling ${Block_position_10} in the spot ${block}/${Block_10}?			${block} = 'A1' or ${block} = 'A2'						yes
select_one F	Block_10_stageF	At which development stage is seedling ${Block_position_10} in the spot ${block}/${Block_10}?			${block} = 'F1' or ${block} = 'F2'						yes
end repeat
select_one spot	Block_11	Choose the spot you want to monitor in block ${block}					name!=${Block_01} and name!=${Block_02} and name!=${Block_03} and name!=${Block_04} and name!=${Block_05} and name!=${Block_06} and name!=${Block_07} and name!=${Block_08} and name!=${Block_09} and name!=${Block_10}				yes
select_one seed	Block_11_seed	How many seeds have germinated at seeding spot ${block}/${Block_11} ?				minimal			0		yes
begin repeat	Block_11_germination				${Block_11_seed}!='0'			int(${Block_11_seed})
calculate	Block_position_11									position(..)
select_one A	Block_11_stageA	At which development stage is seedling ${Block_position_11} in the spot ${block}/${Block_11}?			${block} = 'A1' or ${block} = 'A2'						yes
select_one F	Block_11_stageF	At which development stage is seedling ${Block_position_11} in the spot ${block}/${Block_11}?			${block} = 'F1' or ${block} = 'F2'						yes
end repeat
select_one spot	Block_12	Choose the spot you want to monitor in block ${block}					name!=${Block_01} and name!=${Block_02} and name!=${Block_03} and name!=${Block_04} and name!=${Block_05} and name!=${Block_06} and name!=${Block_07} and name!=${Block_08} and name!=${Block_09} and name!=${Block_10} and name!=${Block_11}				yes
select_one seed	Block_12_seed	How many seeds have germinated at seeding spot ${block}/${Block_12} ?				minimal			0		yes
begin repeat	Block_12_germination				${Block_12_seed}!='0'			int(${Block_12_seed})
calculate	Block_position_12									position(..)
select_one A	Block_12_stageA	At which development stage is seedling ${Block_position_12} in the spot ${block}/${Block_12}?			${block} = 'A1' or ${block} = 'A2'						yes
select_one F	Block_12_stageF	At which development stage is seedling ${Block_position_12} in the spot ${block}/${Block_12}?			${block} = 'F1' or ${block} = 'F2'						yes
end repeat
select_one spot	Block_13	Choose the spot you want to monitor in block ${block}					name!=${Block_01} and name!=${Block_02} and name!=${Block_03} and name!=${Block_04} and name!=${Block_05} and name!=${Block_06} and name!=${Block_07} and name!=${Block_08} and name!=${Block_09} and name!=${Block_10} and name!=${Block_11} and name!=${Block_12}				yes
select_one seed	Block_13_seed	How many seeds have germinated at seeding spot ${block}/${Block_13} ?				minimal			0		yes
begin repeat	Block_13_germination				${Block_13_seed}!='0'			int(${Block_13_seed})
calculate	Block_position_13									position(..)
select_one A	Block_13_stageA	At which development stage is seedling ${Block_position_13} in the spot ${block}/${Block_13}?			${block} = 'A1' or ${block} = 'A2'						yes
select_one F	Block_13_stageF	At which development stage is seedling ${Block_position_13} in the spot ${block}/${Block_13}?			${block} = 'F1' or ${block} = 'F2'						yes
end repeat
image	Block_picture2	You have already completed half of the block ${block}! Please take a picture of the current spot through the protector's mesh.									yes		max-pixels=2048
select_one spot	Block_14	Choose the spot you want to monitor in block ${block}					name!=${Block_01} and name!=${Block_02} and name!=${Block_03} and name!=${Block_04} and name!=${Block_05} and name!=${Block_06} and name!=${Block_07} and name!=${Block_08} and name!=${Block_09} and name!=${Block_10} and name!=${Block_11} and name!=${Block_12} and name!=${Block_13}				yes
select_one seed	Block_14_seed	How many seeds have germinated at seeding spot ${block}/${Block_14} ?				minimal			0		yes
begin repeat	Block_14_germination				${Block_14_seed}!='0'			int(${Block_14_seed})
calculate	Block_position_14									position(..)
select_one A	Block_14_stageA	At which development stage is seedling ${Block_position_14} in the spot ${block}/${Block_14}?			${block} = 'A1' or ${block} = 'A2'						yes
select_one F	Block_14_stageF	At which development stage is seedling ${Block_position_14} in the spot ${block}/${Block_14}?			${block} = 'F1' or ${block} = 'F2'						yes
end repeat
select_one spot	Block_15	Choose the spot you want to monitor in block ${block}					name!=${Block_01} and name!=${Block_02} and name!=${Block_03} and name!=${Block_04} and name!=${Block_05} and name!=${Block_06} and name!=${Block_07} and name!=${Block_08} and name!=${Block_09} and name!=${Block_10} and name!=${Block_11} and name!=${Block_12} and name!=${Block_13} and name!=${Block_14}				yes
select_one seed	Block_15_seed	How many seeds have germinated at seeding spot ${block}/${Block_15} ?				minimal			0		yes
begin repeat	Block_15_germination				${Block_15_seed}!='0'			int(${Block_15_seed})
calculate	Block_position_15									position(..)
select_one A	Block_15_stageA	At which development stage is seedling ${Block_position_15} in the spot ${block}/${Block_15}?			${block} = 'A1' or ${block} = 'A2'						yes
select_one F	Block_15_stageF	At which development stage is seedling ${Block_position_15} in the spot ${block}/${Block_15}?			${block} = 'F1' or ${block} = 'F2'						yes
end repeat
select_one spot	Block_16	Choose the spot you want to monitor in block ${block}					name!=${Block_01} and name!=${Block_02} and name!=${Block_03} and name!=${Block_04} and name!=${Block_05} and name!=${Block_06} and name!=${Block_07} and name!=${Block_08} and name!=${Block_09} and name!=${Block_10} and name!=${Block_11} and name!=${Block_12} and name!=${Block_13} and name!=${Block_14} and name!=${Block_15}				yes
select_one seed	Block_16_seed	How many seeds have germinated at seeding spot ${block}/${Block_16} ?				minimal			0		yes
begin repeat	Block_16_germination				${Block_16_seed}!='0'			int(${Block_16_seed})
calculate	Block_position_16									position(..)
select_one A	Block_16_stageA	At which development stage is seedling ${Block_position_16} in the spot ${block}/${Block_16}?			${block} = 'A1' or ${block} = 'A2'						yes
select_one F	Block_16_stageF	At which development stage is seedling ${Block_position_16} in the spot ${block}/${Block_16}?			${block} = 'F1' or ${block} = 'F2'						yes
end repeat
select_one spot	Block_17	Choose the spot you want to monitor in block ${block}					name!=${Block_01} and name!=${Block_02} and name!=${Block_03} and name!=${Block_04} and name!=${Block_05} and name!=${Block_06} and name!=${Block_07} and name!=${Block_08} and name!=${Block_09} and name!=${Block_10} and name!=${Block_11} and name!=${Block_12} and name!=${Block_13} and name!=${Block_14} and name!=${Block_15} and name!=${Block_16}				yes
select_one seed	Block_17_seed	How many seeds have germinated at seeding spot ${block}/${Block_17} ?				minimal			0		yes
begin repeat	Block_17_germination				${Block_17_seed}!='0'			int(${Block_17_seed})
calculate	Block_position_17									position(..)
select_one A	Block_17_stageA	At which development stage is seedling ${Block_position_17} in the spot ${block}/${Block_17}?			${block} = 'A1' or ${block} = 'A2'						yes
select_one F	Block_17_stageF	At which development stage is seedling ${Block_position_17} in the spot ${block}/${Block_17}?			${block} = 'F1' or ${block} = 'F2'						yes
end repeat
select_one spot	Block_18	Choose the spot you want to monitor in block ${block}					name!=${Block_01} and name!=${Block_02} and name!=${Block_03} and name!=${Block_04} and name!=${Block_05} and name!=${Block_06} and name!=${Block_07} and name!=${Block_08} and name!=${Block_09} and name!=${Block_10} and name!=${Block_11} and name!=${Block_12} and name!=${Block_13} and name!=${Block_14} and name!=${Block_15} and name!=${Block_16} and name!=${Block_17}				yes
select_one seed	Block_18_seed	How many seeds have germinated at seeding spot ${block}/${Block_18} ?				minimal			0		yes
begin repeat	Block_18_germination				${Block_18_seed}!='0'			int(${Block_18_seed})
calculate	Block_position_18									position(..)
select_one A	Block_18_stageA	At which development stage is seedling ${Block_position_18} in the spot ${block}/${Block_18}?			${block} = 'A1' or ${block} = 'A2'						yes
select_one F	Block_18_stageF	At which development stage is seedling ${Block_position_18} in the spot ${block}/${Block_18}?			${block} = 'F1' or ${block} = 'F2'						yes
end repeat
select_one spot	Block_19	Choose the spot you want to monitor in block ${block}					name!=${Block_01} and name!=${Block_02} and name!=${Block_03} and name!=${Block_04} and name!=${Block_05} and name!=${Block_06} and name!=${Block_07} and name!=${Block_08} and name!=${Block_09} and name!=${Block_10} and name!=${Block_11} and name!=${Block_12} and name!=${Block_13} and name!=${Block_14} and name!=${Block_15} and name!=${Block_16} and name!=${Block_17} and name!=${Block_18}				yes
select_one seed	Block_19_seed	How many seeds have germinated at seeding spot ${block}/${Block_19} ?				minimal			0		yes
begin repeat	Block_19_germination				${Block_19_seed}!='0'			int(${Block_19_seed})
calculate	Block_position_19									position(..)
select_one A	Block_19_stageA	At which development stage is seedling ${Block_position_19} in the spot ${block}/${Block_19}?			${block} = 'A1' or ${block} = 'A2'						yes
select_one F	Block_19_stageF	At which development stage is seedling ${Block_position_19} in the spot ${block}/${Block_19}?			${block} = 'F1' or ${block} = 'F2'						yes
end repeat
select_one spot	Block_20	Choose the spot you want to monitor in block ${block}					name!=${Block_01} and name!=${Block_02} and name!=${Block_03} and name!=${Block_04} and name!=${Block_05} and name!=${Block_06} and name!=${Block_07} and name!=${Block_08} and name!=${Block_09} and name!=${Block_10} and name!=${Block_11} and name!=${Block_12} and name!=${Block_13} and name!=${Block_14} and name!=${Block_15} and name!=${Block_16} and name!=${Block_17} and name!=${Block_18} and nam…				yes
select_one seed	Block_20_seed	How many seeds have germinated at seeding spot ${block}/${Block_20} ?				minimal			0		yes
begin repeat	Block_20_germination				${Block_20_seed}!='0'			int(${Block_20_seed})
calculate	Block_position_20									position(..)
select_one A	Block_20_stageA	At which development stage is seedling ${Block_position_20} in the spot ${block}/${Block_20}?			${block} = 'A1' or ${block} = 'A2'						yes
select_one F	Block_20_stageF	At which development stage is seedling ${Block_position_20} in the spot ${block}/${Block_20}?			${block} = 'F1' or ${block} = 'F2'						yes
end repeat
image	Block_picture3	You are almost done with the block ${block}! Please take a picture of the current spot through the protector's mesh.									yes		max-pixels=2048
select_one spot	Block_21	Choose the spot you want to monitor in block ${block}					name!=${Block_01} and name!=${Block_02} and name!=${Block_03} and name!=${Block_04} and name!=${Block_05} and name!=${Block_06} and name!=${Block_07} and name!=${Block_08} and name!=${Block_09} and name!=${Block_10} and name!=${Block_11} and name!=${Block_12} and name!=${Block_13} and name!=${Block_14} and name!=${Block_15} and name!=${Block_16} and name!=${Block_17} and name!=${Block_18} and nam…				yes
select_one seed	Block_21_seed	How many seeds have germinated at seeding spot ${block}/${Block_21} ?				minimal			0		yes
begin repeat	Block_21_germination				${Block_21_seed}!='0'			int(${Block_21_seed})
calculate	Block_position_21									position(..)
select_one A	Block_21_stageA	At which development stage is seedling ${Block_position_21} in the spot ${block}/${Block_21}?			${block} = 'A1' or ${block} = 'A2'						yes
select_one F	Block_21_stageF	At which development stage is seedling ${Block_position_21} in the spot ${block}/${Block_21}?			${block} = 'F1' or ${block} = 'F2'						yes
end repeat
select_one spot	Block_22	Choose the spot you want to monitor in block ${block}					name!=${Block_01} and name!=${Block_02} and name!=${Block_03} and name!=${Block_04} and name!=${Block_05} and name!=${Block_06} and name!=${Block_07} and name!=${Block_08} and name!=${Block_09} and name!=${Block_10} and name!=${Block_11} and name!=${Block_12} and name!=${Block_13} and name!=${Block_14} and name!=${Block_15} and name!=${Block_16} and name!=${Block_17} and name!=${Block_18} and nam…				yes
select_one seed	Block_22_seed	How many seeds have germinated at seeding spot ${block}/${Block_22} ?				minimal			0		yes
begin repeat	Block_22_germination				${Block_22_seed}!='0'			int(${Block_22_seed})
calculate	Block_position_22									position(..)
select_one A	Block_22_stageA	At which development stage is seedling ${Block_position_22} in the spot ${block}/${Block_22}?			${block} = 'A1' or ${block} = 'A2'						yes
select_one F	Block_22_stageF	At which development stage is seedling ${Block_position_22} in the spot ${block}/${Block_22}?			${block} = 'F1' or ${block} = 'F2'						yes
end repeat
select_one spot	Block_23	Choose the spot you want to monitor in block ${block}					name!=${Block_01} and name!=${Block_02} and name!=${Block_03} and name!=${Block_04} and name!=${Block_05} and name!=${Block_06} and name!=${Block_07} and name!=${Block_08} and name!=${Block_09} and name!=${Block_10} and name!=${Block_11} and name!=${Block_12} and name!=${Block_13} and name!=${Block_14} and name!=${Block_15} and name!=${Block_16} and name!=${Block_17} and name!=${Block_18} and nam…				yes
select_one seed	Block_23_seed	How many seeds have germinated at seeding spot ${block}/${Block_23} ?				minimal			0		yes
begin repeat	Block_23_germination				${Block_23_seed}!='0'			int(${Block_23_seed})
calculate	Block_position_23									position(..)
select_one A	Block_23_stageA	At which development stage is seedling ${Block_position_23} in the spot ${block}/${Block_23}?			${block} = 'A1' or ${block} = 'A2'						yes
select_one F	Block_23_stageF	At which development stage is seedling ${Block_position_23} in the spot ${block}/${Block_23}?			${block} = 'F1' or ${block} = 'F2'						yes
end repeat
select_one spot	Block_24	Choose the spot you want to monitor in block ${block}					name!=${Block_01} and name!=${Block_02} and name!=${Block_03} and name!=${Block_04} and name!=${Block_05} and name!=${Block_06} and name!=${Block_07} and name!=${Block_08} and name!=${Block_09} and name!=${Block_10} and name!=${Block_11} and name!=${Block_12} and name!=${Block_13} and name!=${Block_14} and name!=${Block_15} and name!=${Block_16} and name!=${Block_17} and name!=${Block_18} and nam…				yes
select_one seed	Block_24_seed	How many seeds have germinated at seeding spot ${block}/${Block_24} ?				minimal			0		yes
begin repeat	Block_24_germination				${Block_24_seed}!='0'			int(${Block_24_seed})
calculate	Block_position_24									position(..)
select_one A	Block_24_stageA	At which development stage is seedling ${Block_position_24} in the spot ${block}/${Block_24}?			${block} = 'A1' or ${block} = 'A2'						yes
select_one F	Block_24_stageF	At which development stage is seedling ${Block_position_24} in the spot ${block}/${Block_24}?			${block} = 'F1' or ${block} = 'F2'						yes
end repeat
select_one spot	Block_25	Choose the spot you want to monitor in block ${block}					name!=${Block_01} and name!=${Block_02} and name!=${Block_03} and name!=${Block_04} and name!=${Block_05} and name!=${Block_06} and name!=${Block_07} and name!=${Block_08} and name!=${Block_09} and name!=${Block_10} and name!=${Block_11} and name!=${Block_12} and name!=${Block_13} and name!=${Block_14} and name!=${Block_15} and name!=${Block_16} and name!=${Block_17} and name!=${Block_18} and nam…				yes
select_one seed	Block_25_seed	How many seeds have germinated at seeding spot ${block}/${Block_25} ?				minimal			0		yes
begin repeat	Block_25_germination				${Block_25_seed}!='0'			int(${Block_25_seed})
calculate	Block_position_25									position(..)
select_one A	Block_25_stageA	At which development stage is seedling ${Block_position_25} in the spot ${block}/${Block_25}?			${block} = 'A1' or ${block} = 'A2'						yes
select_one F	Block_25_stageF	At which development stage is seedling ${Block_position_25} in the spot ${block}/${Block_25}?			${block} = 'F1' or ${block} = 'F2'						yes
end repeat
select_one spot	Block_x	To conclude, please choose a seeding spot situated approximately in the middle of the block
note		Set the camera delay timer to 5 seconds, place the phone upside down on top of the protector of seeding spot ${block}/${Block_x} and take a picture of the canopy cover as shown below										canopy.jpg
image	Block_picture4	Take a picture of the canopy cover
text	Block_feedback	Congratulations! You have completed block ${block}! If you have any question or want to report anything, or want to share a beautiful observation of ${block}, you may write here; you can add a picture in the next page.
image	Block_picture5	Share a picture:
note		Now you can save your form and submit it. If you still have blocks to monitor, you need to fill in a new form. Thank you for your collaboration!

### Sheet: choices
list name	name	label::English	media::image
countries	Albania	Albania
countries	France	France
countries	Germany	Germany
countries	Hungary	Hungary
countries	Italy	Italy
countries	Romania	Romania
countries	Sweden	Sweden
countries	Switzerland	Switzerland
countries	Ukraine	Ukraine
blocks	A1	A1
blocks	A2	A2
blocks	F1	F1
blocks	F2	F2
yes_no	1	Yes
yes_no	0	No
seed	0	0
seed	1	1
seed	2	2
seed	3	3
seed	4	4
seed	5	5
seed	6	6
seed	7	7
seed	8	8
seed	9	9
seed	10	10
F	1	1st Stage	F_stage1.png
F	2	2nd Stage	F_stage2.png
F	3	3rd Stage	F_stage3.png
F	4	4th Stage	F_stage4.png
F	5	5th Stage	F_stage5.png
A	1	1st Stage	A_stage1.jpg
A	2	2nd Stage	A_stage2.jpg
A	3	3rd Stage	A_stage3.jpg
A	4	4th Stage	A_stage4.jpg
spot	1	1
spot	2	2
spot	3	3
spot	4	4
spot	5	5
spot	6	6
spot	7	7
spot	8	8
spot	9	9
spot	10	10
spot	11	11
spot	12	12
spot	13	13
spot	14	14
spot	15	15
spot	16	16
spot	17	17
spot	18	18
spot	19	19
spot	20	20
spot	21	21
spot	22	22
spot	23	23
spot	24	24
spot	25	25

### Sheet: settings
title	form_id	default_language	submission_url
Germination_MyGardenOfTrees	Germination	English	https://docs.google.com/spreadsheets/d/196B0-RGA_VPQcGPy6xT2uLPIWSW5y8z_6khG5fuhAwA/edit?usp=sharing
