## Supplementary material for "Gene–environment interactions govern early regeneration in fir and beech: evidence from participatory provenance trials across Europe": Dataset S1: Bud_break_phenology.xlsx

### Sheet: choices
list name	name	label::English	media::image
countries	Albania	Albania
countries	France	France
countries	Germany	Germany
countries	Hungary	Hungary
countries	Italy	Italy
countries	Romania	Romania
countries	Sweden	Sweden
countries	Switzerland	Switzerland
countries	Ukraine	Ukraine
blocks	A1	A1
blocks	A2	A2
blocks	F1	F1
blocks	F2	F2
yes_no	1	Yes
yes_no	0	No
seed	0	0
seed	1	1
seed	2	2
seed	3	3
seed	4	4
seed	5	5
seed	6	6
seed	7	7
seed	8	8
seed	9	9
seed	10	10
F	1	1st year - Germination phenology
F	2	Stage 1	F_stage1.png
F	3	Stage 2	F_stage2.png
F	4	Stage 3	F_stage3.png
F	5	Stage 4	F_stage4.png
F	6	Stage 5	F_stage5.png
F	7	2nd year - Bud break phenology
F	8	Stage 0	F_stage6.jpg
F	9	Stage 1	F_stage7.jpg
F	10	Stage 2	F_stage8.jpg
F	11	Stage 3	F_stage9.jpg
F	12	Stage 4	F_stage10.jpg
F	13	Stage 5	F_stage11.jpg
F	14	Damaged/dead
A	1	1st year - Germination phenology
A	2	Stage 1	A_stage1.png
A	3	Stage 2	A_stage2.png
A	4	Stage 3	A_stage3.png
A	5	Stage 4	A_stage4.png
A	6	2nd year - Bud break phenology
A	7	Stage 0	A_stage5.jpg
A	8	Stage 1	A_stage6.jpg
A	9	Stage 2	A_stage7.jpg
A	10	Stage 3	A_stage8.jpg
A	11	Stage 4	A_stage9.jpg
A	12	Damaged/dead
spot	1	1
spot	2	2
spot	3	3
spot	4	4
spot	5	5
spot	6	6
spot	7	7
spot	8	8
spot	9	9
spot	10	10
spot	11	11
spot	12	12
spot	13	13
spot	14	14
spot	15	15
spot	16	16
spot	17	17
spot	18	18
spot	19	19
spot	20	20
spot	21	21
spot	22	22
spot	23	23
spot	24	24
spot	25	25

### Sheet: settings
title	form_id	default_language	submission_url
Bud break phenology_MyGardenOfTrees	Bud_break_phenology	English	https://docs.google.com/spreadsheets/d/10YZvIfOI52REnk4x6pyMcKDvXUywLzCsJVkIbVtb6po/edit?usp=share_link
